# Catch and release of sialoglycoRNAs enables sequencing-based profiling across cellular and extracellular material

**DOI:** 10.1101/2025.10.04.680438

**Authors:** Ruiqi Ge, Dennis K. Jeppesen, Sandeep K. Rai, Qin Zhang, James N. Higginbotham, Robert J. Coffey, Ryan A. Flynn

**Affiliations:** Stem Cell and Regenerative Biology Program, Division of Hematology/Oncology, Department of Pediatrics, Boston Children’s Hospital, Boston, MA, USA; Department of Medicine, Vanderbilt University Medical Center, Nashville, TN, USA; Department of Cell and Developmental Biology, Vanderbilt University School of Medicine, Nashville, TN, USA; Department of Stem Cell and Regenerative Biology, Harvard University, Cambridge, MA, USA; Harvard Stem Cell Institute, Harvard University, Cambridge, MA, USA

**Author notes:** These authors contributed equally: Ruiqi Ge, Dennis K. Jeppesen.

## Abstract

Glycosylated RNAs (glycoRNAs) represent a recently discovered class of small RNAs, but their systematic characterization has been limited by reliance on metabolic chemical reporters and high RNA input requirements. Here we present rPAL sequencing (rPAL-seq), a sensitive and selective platform for *de novo* discovery of sialoglycoRNAs. rPAL-seq combines enhanced periodate oxidation of sialic acids with a capture–release workflow and optimized library construction using poly(A) extension coupled with template-switching reverse transcription. The method enabled reproducible profiling from less than 100 ng of input RNA, corresponding to less than 2% of the material required by previous approaches. When applied across 13 human cell lines, rPAL-seq identified lineage-associated glycoRNA patterns alongside a conserved core dominated by uridine-rich snRNAs and snoRNAs, with modification signatures implicating glycosylation on acp³U or related uridine-based modifications. Extending to extracellular vesicles and non-vesicular nanoparticles, rPAL-seq revealed secreted glycoRNA profiles distinct from those of the cellular fraction. rPAL-seq provides a robust, scalable strategy for glycoRNA profiling, opening new avenues for studying this emerging biopolymer.
