## Supplementary Table 1 for "Catch and release of sialoglycoRNAs enables sequencing-based profiling across cellular and extracellular material"

### Sheet: Table of Contents 
Table	Description	Corresponding Figures/Section
Supplementary Table 1	Table of Contents, Oligos	Methods
Supplementary Table 2	Hits for Human cell lines	Fig. 1g; 2e–g; Extended Data Fig. 3f–j; 5a,b.
Supplementary Table 3	Hits for EV/NVEP and EMT6	Fig. 3e–h; Extended Data Fig. 6b–f; 7b–h.
Supplementary Table 4	Hits for Mismatches	Fig. 2h,i; Extended Data Fig. 5c–i.
Source Data 1	Source Data for Human cell lines	Fig. 1e,f; 2a–d; Extended Data Fig. 3c–e; 4. Underlying data for Supplementary Table 2
Source Data 2	Source Data for EV/NVEP and EMT6	Fig. 3a–d; Extended Data Fig. 6a; 7a. Underlying data for Supplementary Table 3

### Sheet: Oligos
Name	Sequence (with anntotations used by IDT)
5Bio-s7-dT15(VN)	/5Biosg/CAGACGTGTGCTCTTCCGATCTTTTTTTTTTTTTTTVN
5Bio-s5-TSOr-N12	/5Biosg/ACACGACGCTCTTCCGATCTNNNNNNNNNNNNrGrGrG
