## Supplementary Table 3 for "Catch and release of sialoglycoRNAs enables sequencing-based profiling across cellular and extracellular material"

### Sheet: DiFi, cellular
family	avg_log2FC_pI	avg_log10padj	combined_zscore
U2 small nuclear RNA	1.89744	14.5408	34.6765
small nucleolar RNA, C/D box 1B	0.654662	18.6968	22.3086
small nucleolar RNA, C/D box 74	0.614259	11.4507	22.0715
small nucleolar RNA U3	0.907723	3.08312	19.3115
U4 small nuclear RNA	1.39619	53.1637	17.9812
small nucleolar RNA, C/D box 17	0.527318	3.06538	17.3752
U1 small nuclear RNA	1.31721	4.18382	16.2413
U4atac small nuclear (U12-dependent splicing) RNA	0.88521	7.03111	15.8202
small nucleolar RNA, H/ACA box 41	0.870106	3.43401	15.6109
small nucleolar RNA, C/D box 94	0.513743	7.26328	14.6777
small nucleolar RNA, H/ACA box 81	0.885562	2.19572	14.3637
U11 small nuclear RNA	0.980515	6.6856	13.517
U12 small nuclear RNA	2.44024	14.6568	13.1261
U5A small nuclear RNA	0.982385	18.0786	12.1789
small NF90 (ILF3) associated RNA C3	0.531248	2.36092	12.0724
U5B small nuclear RNA	1.14848	12.2112	11.7161
small nucleolar RNA, H/ACA box 4	0.693293	1.54233	9.52197
small nucleolar RNA, C/D box 53B	0.669255	5.6592	9.49044
small nucleolar RNA, H/ACA box 38B	0.85649	7.05585	7.91002
small nucleolar RNA, H/ACA box 36B	1.12854	3.69254	7.84852
U5E small nuclear RNA	0.802299	4.31712	7.59438
small Cajal body-specific RNA 11	0.642688	1.45999	7.58626
small nucleolar RNA, C/D box 66	0.964337	6.294	7.29281
U5F small nuclear RNA	1.03328	12.291	7.21102
small NF90 (ILF3) associated RNA C4	0.666914	2.96838	6.24779
small nucleolar RNA, H/ACA box 2B	0.747205	4.06947	5.91345
small nucleolar RNA, C/D box 124	0.57239	2.09611	5.82159
small nucleolar RNA, C/D box 25	1.01054	6.15925	5.62866
small Cajal body-specific RNA 14	0.851842	1.65763	5.03942
small nucleolar RNA, H/ACA box 79	1.09071	2.89953	4.70896
small Cajal body-specific RNA 18	0.707594	1.32687	4.67479
small nucleolar RNA, C/D box 125	1.08485	1.79672	4.46823
microRNA 7	2.11809	3.91279	4.22539
small nucleolar RNA, C/D box 9	0.732998	1.31776	4.13179
small nucleolar RNA, H/ACA box 14A	1.338	2.74288	4.0978
microRNA 19b	1.8005	2.70604	4.04339
small nucleolar RNA, H/ACA box 11	1.43475	1.86923	3.78829
small nucleolar RNA, C/D box 3B	1.04598	4.71604	3.39738
small nucleolar RNA, C/D box 72	1.58653	2.82384	3.16045
small nucleolar RNA, H/ACA box 22C	1.43278	2.03609	3.1441
small NF90 (ILF3) associated RNA A1	2.95113	17.6799	2.88291
microRNA 18a	1.91678	1.46642	2.52862

### Sheet: DiFi, sEV
family	avg_log2FC_pI	avg_log10padj	combined_zscore
U1 small nuclear RNA	1.38907	7.32555	19.463
5S ribosomal RNA	1.28673	2.82873	5.98194
small nucleolar RNA, C/D box 3D	3.64945	10.4935	4.06769
tRNA-Thr-TGT	2.59401	1.65785	3.13293
small nucleolar RNA, C/D box 3C	2.59059	1.34772	3.0072
tRNA-Asn-GTT	1.74639	1.47793	2.81185
tRNA-Gln-CTG	1.42473	1.439	1.30228
microRNA 6516	4.79534	5.39938	1.26846
small nucleolar RNA, C/D box 58B	4.37782	3.55114	0.84002
small nucleolar RNA, C/D box 3G	4.42473	1.65785	0.536275
Below = TP_directional. Definition see Methods and Extended Data Figure 2b
family	avg_log2FC_pI	avg_log10padj	combined_zscore
U1 small nuclear RNA	1.38899	7.32457	19.4631
RNA component of 7SK nuclear ribonucleoprotein	0.508162	0.764093	9.80546
tRNA-Lys-CTT	1.14073	0.452367	9.31117
tRNA-Glu-TTC	0.794879	0.274802	7.3486
5S ribosomal RNA	0.616523	0.125217	7.04987
small nucleolar RNA, H/ACA box 3A	0.526831	0.354644	6.96394
tRNA-Val-CAC	0.724645	0.218052	6.62905
U5B small nuclear RNA	0.82044	0.317561	5.74476
U4 small nuclear RNA	0.712957	0.955464	5.64197
tRNA-Glu-CTC	0.614299	0.167711	5.55069
tRNA-Ala-AGC	0.908476	0.183046	5.38532
tRNA-Sec-TCA	1.30318	0.223481	5.25293
tRNA-Leu-TAG	1.70978	0.27653	5.22641
tRNA-Arg-TCT	1.26254	0.295676	5.21606
small nucleolar RNA, C/D box 3B	0.717738	0.330885	4.8484
tRNA-Arg-CCT	1.35873	0.304814	4.5693
small nucleolar RNA, H/ACA box 38B	0.710499	0.675097	4.4174
tRNA-Arg-CCG	1.2209	0.215694	4.3513
tRNA-Leu-CAG	1.31186	0.188118	4.21027
tRNA-Gly-GCC	1.10497	0.194009	4.1502
tRNA-Asp-GTC	0.625484	0.151237	4.14433
small nucleolar RNA, C/D box 3D	3.64945	10.4935	4.06769
small nucleolar RNA, C/D box 38B	0.708467	0.330885	4.05516
tRNA-Arg-TCG	0.89719	0.200127	3.96121
small nucleolar RNA, C/D box 55	0.747497	0.414496	3.74584
small nucleolar RNA, C/D box 78	0.64386	0.330885	3.72818
tRNA-Pro-CGG	0.916454	0.251878	3.69976
tRNA-Gly-CCC	0.690307	0.109258	3.59344
tRNA-Met-CAT	1.06212	0.174375	3.49401
U12 small nuclear RNA	1.29536	1.05061	3.42403
tRNA-Cys-GCA	0.742187	0.165911	3.40775
tRNA-Pro-TGG	0.777298	0.201775	3.38647
small nucleolar RNA, H/ACA box 77B	0.719138	0.276	3.38335
small nucleolar RNA, C/D box 29	0.556664	0.194009	3.3628
tRNA-Val-TAC	1.16047	0.17498	3.3027
tRNA-Ser-CGA	0.824339	0.142767	3.29437
tRNA-Leu-AAG	0.902931	0.188118	3.23563
mt-tRNA-Met	0.721778	0.147544	3.2333
small NF90 (ILF3) associated RNA A1	1.81402	0.675097	3.22877
tRNA-Gly-TCC	0.94364	0.172249	3.21768
microRNA 192	0.524244	0.201325	3.20692
small nucleolar RNA, C/D box 27	0.835754	0.301361	3.17778
tRNA-Thr-TGT	2.59401	1.65785	3.13293
tRNA-Arg-ACG	1.09877	0.194009	3.08722
U5F small nuclear RNA	0.734245	0.301361	3.0755
tRNA-Ile-AAT	0.67031	0.0826064	3.0302
small nucleolar RNA, C/D box 3C	2.59059	1.34772	3.0072
small Cajal body-specific RNA 5	0.832537	0.354644	2.94587
tRNA-Gln-TTG	1.13132	0.182006	2.85729
tRNA-Asn-GTT	1.74639	1.47793	2.81185
microRNA 7	1.24091	0.581432	2.81171
tRNA-Gln-CTG	1.22826	0.132029	2.72684
tRNA-His-GTG	1.39063	0.303468	2.51976
tRNA-Ala-TGC	0.962103	0.0945949	2.45985
microRNA let-7b	0.523298	0.101123	2.45529
small nucleolar RNA, C/D box 1C	1.019	0.414496	2.43743
small nucleolar RNA, C/D box 80	1.12495	0.319264	2.34329
tRNA-Ser-AGA	1.03349	0.327802	2.32757
small nucleolar RNA, C/D box 135	0.699438	0.216406	2.17518
U7 small nuclear RNA	0.583795	0.167963	2.04057
small nucleolar RNA, C/D box 15B	0.827888	0.194009	1.98153
small nucleolar RNA, C/D box 63	0.882027	0.143512	1.97484
small nucleolar RNA, C/D box 98	1.23153	0.184168	1.86407
microRNA let-7g	0.598781	0.0924144	1.82956
small nucleolar RNA, H/ACA box 50C	0.65346	0.172558	1.80412
small nucleolar RNA, C/D box 117	1.24006	0.213268	1.77511
small nucleolar RNA, C/D box 11B	0.740782	0.0758917	1.74795
microRNA let-7f	0.873797	0.24846	1.7196
tRNA-Thr-CGT	1.58209	0.22056	1.69917
microRNA 93	0.764536	0.167963	1.67207
small nucleolar RNA, C/D box 94	0.951842	0.167963	1.60187
tRNA-Ala-CGC	1.60748	0.194061	1.56239
small nucleolar RNA, C/D box 89	1.22809	0.414496	1.4838
small nucleolar RNA, C/D box 25	1.01106	0.256994	1.378
small NF90 (ILF3) associated RNA A12	0.973933	0.249671	1.37382
microRNA 6516	4.79534	5.39938	1.26846
small Cajal body-specific RNA 10	0.573124	0.0758917	1.23957
small nucleolar RNA, C/D box 45C	0.97418	0.175374	1.23951
small nucleolar RNA, C/D box 143	0.74857	0.163117	1.17443
small nucleolar RNA, C/D box 23	0.995035	0.0990678	1.16489
small nucleolar RNA, H/ACA box 78	1.12144	0.301361	1.13393
tRNA-Ser-TGA	0.871559	0.180629	1.12039
microRNA let-7a	1.45538	0.405505	1.11304
tRNA-Thr-AGT	0.531576	0.0758917	0.988829
microRNA let-7d	0.680756	0.101123	0.9671
microRNA let-7c	1.22013	0.263454	0.93145
small nucleolar RNA, H/ACA box 30	1.20232	0.194009	0.923904
small nucleolar RNA, C/D box 65	0.603027	0.0731191	0.922569
small nucleolar RNA, C/D box 14A	1.35427	0.354644	0.899086
small nucleolar RNA, C/D box 123	1.54489	0.284377	0.878154
small nucleolar RNA, C/D box 58B	4.37782	3.55114	0.84002
microRNA 20a	1.2707	0.219475	0.831915
small nucleolar RNA, H/ACA box 24	2.03107	0.673347	0.811381
small nucleolar RNA, C/D box 71	2.29981	0.675097	0.788574
small nucleolar RNA, H/ACA box 7B	1.74351	0.330885	0.787331
microRNA 24	0.535219	0.067383	0.776686
small nucleolar RNA, C/D box 14D	1.13739	0.201325	0.763678
microRNA 1285	1.89362	0.355552	0.759798
small nucleolar RNA, C/D box 1A	0.662862	0.0924144	0.735765
small nucleolar RNA, C/D box 28	1.07868	0.198875	0.730534
microRNA 7851	1.69837	0.36683	0.695831
tRNA-Pro-AGG	0.863556	0.128358	0.68784
small nucleolar RNA, C/D box 8	2.86871	0.542368	0.68198
small nucleolar RNA, C/D box 47	0.520755	0.0656315	0.65102
tRNA-Trp-CCA	1.59896	0.319264	0.617703
small nucleolar RNA, C/D box 59A	1.01006	0.167963	0.612553
small nucleolar RNA, C/D box 7	0.730324	0.0999384	0.602273
small nucleolar RNA, H/ACA box 49	0.943242	0.147959	0.597127
microRNA 374b	1.47937	0.276	0.585482
small nucleolar RNA, C/D box 41	1.42951	0.263454	0.567922
small nucleolar RNA, C/D box 3G	4.42473	1.65785	0.536275
microRNA 92a	1.45181	0.223481	0.485077
small Cajal body-specific RNA 21	1.00815	0.147959	0.477292
small Cajal body-specific RNA 14	1.57548	0.255327	0.463476
small nucleolar RNA U3	1.79259	0.284377	0.459721
small nucleolar RNA, C/D box 70B	1.9655	0.34342	0.442876
small nucleolar RNA, C/D box 105B	1.61517	0.244948	0.339806

### Sheet: DiFi, exomere
U2 small nuclear RNA	1.04075	1.49455	14.6226
U1 small nuclear RNA	0.771674	1.33109	5.70652
tRNA-Gln-CTG	2.25659	1.99425	3.97438
small nucleolar RNA, C/D box 3C	5.09467	2.50992	1.89437
small nucleolar RNA, C/D box 3B	4.11546	3.05473	1.21156
Below = TP_directional. Definition see Methods and Extended Data Figure 2b
family	avg_log2FC_pI	avg_log10padj	combined_zscore
U2 small nuclear RNA	1.04075	1.49455	14.6226
U5B small nuclear RNA	0.719636	0.68341	9.75818
U5A small nuclear RNA	0.815032	0.788916	8.17733
microRNA 7	1.06021	0.436506	7.24457
microRNA 423	0.5879	0.293525	6.91976
small nucleolar RNA, C/D box 24	0.976275	0.626783	6.64403
microRNA 22	0.697557	0.377512	6.04411
small nucleolar RNA, H/ACA box 14B	0.871846	0.498481	5.94302
U1 small nuclear RNA	0.772918	1.32059	5.75964
microRNA 192	0.615117	0.243607	5.07409
microRNA 130b	0.801802	0.401344	5.05517
small Cajal body-specific RNA 16	0.578065	0.194633	4.88255
tRNA-Gln-CTG	1.64693	1.11971	4.83878
microRNA 17	0.924695	0.400822	4.52181
U7 small nuclear RNA	1.07804	0.55046	4.49052
microRNA 335	0.575384	0.171834	4.38724
microRNA 24	0.967716	0.33886	4.27562
small nucleolar RNA, H/ACA box 71A	0.761875	0.293525	4.26532
tRNA-Ala-AGC	0.762398	0.222266	4.23682
microRNA 19b	1.00585	0.319908	4.1255
vault RNA 1	0.663555	0.231346	4.08721
microRNA let-7b	0.916273	0.337154	3.85871
microRNA 660	1.41595	0.747348	3.8505
microRNA 200a	1.07229	0.401344	3.72109
microRNA 92a	0.850138	0.319908	3.61642
5S ribosomal RNA	0.660962	0.229971	3.58351
small Cajal body-specific RNA 11	0.530728	0.165357	3.50432
microRNA 146a	0.926553	0.293525	3.46321
microRNA 29a	0.879619	0.293525	3.46134
microRNA 590	1.05658	0.366603	3.32697
small nucleolar RNA, H/ACA box 38B	0.698045	0.193636	3.28684
microRNA let-7d	0.715218	0.222266	3.23244
microRNA 378a	0.843391	0.313992	3.22902
microRNA 20a	0.890663	0.293525	3.17602
microRNA 148b	1.70043	0.680953	2.81654
microRNA 3908	1.57875	0.544446	2.7744
microRNA 532	1.17091	0.355949	2.73514
microRNA 23a	0.886204	0.231706	2.64395
microRNA 222	0.626398	0.176381	2.62794
small Cajal body-specific RNA 21	1.89749	0.788916	2.61588
microRNA 425	0.956625	0.243607	2.49969
small nucleolar RNA, H/ACA box 14A	0.565878	0.123053	2.49941
microRNA 629	1.95367	0.730471	2.47491
tRNA-Lys-TTT	1.54355	0.435132	2.4127
small nucleolar RNA, C/D box 66	1.04089	NA	2.39301
tRNA-Thr-AGT	1.98229	0.705777	2.33107
microRNA 183	0.966954	NA	2.22923
microRNA 9	0.680525	NA	2.19037
microRNA 484	0.997371	NA	2.08887
microRNA 19a	1.70953	NA	2.06181
small nucleolar RNA, C/D box 123	0.822967	0.243607	2.01957
small nucleolar RNA, C/D box 3C	5.09467	2.50992	1.89437
microRNA 16	0.630918	NA	1.7769
microRNA let-7a	1.22788	NA	1.74812
microRNA 23b	0.976074	NA	1.72727
small nucleolar RNA SNORA26	2.52382	NA	1.63834
microRNA 574	0.734985	NA	1.6109
microRNA 429	0.71122	NA	1.56382
tRNA-Arg-TCG	0.948916	NA	1.52761
tRNA-Gln-TTG	1.31475	NA	1.50306
tRNA-Trp-CCA	0.894695	NA	1.45724
U6 small nuclear RNA	1.10625	NA	1.42302
small nucleolar RNA, C/D box 58B	0.692858	NA	1.38905
microRNA let-7c	0.665778	NA	1.33955
microRNA 200c	0.7244	NA	1.3029
microRNA 34a	1.81304	NA	1.28613
small nucleolar RNA, C/D box 3B	4.11546	3.05473	1.21156
microRNA 625	1.0179	NA	1.17266
small nucleolar RNA, C/D box 42A	0.743795	NA	1.16779
small nucleolar RNA, H/ACA box 101B	1.01158	NA	1.16324
small nucleolar RNA, H/ACA box 87	0.966935	NA	1.14168
small nucleolar RNA SNORA81	0.516155	NA	1.13947
small nucleolar RNA, H/ACA box 11F	0.679078	NA	1.11733
microRNA 548aj	0.861888	NA	1.11256
microRNA 296	0.794376	NA	1.10662
microRNA 141	2.01143	NA	0.974576
small nucleolar RNA, H/ACA box 52	1.06583	NA	0.940745
microRNA 200b	1.5159	NA	0.892188
microRNA let-7f	0.600072	NA	0.71786
microRNA 505	0.849257	NA	0.70419
tRNA-Asn-GTT	1.4439	NA	0.69919
microRNA 210	0.786655	NA	0.659086
microRNA 3679	1.20016	NA	0.626299
tRNA-Cys-GCA	0.831365	NA	0.610503
microRNA 339	1.56405	NA	0.567014
microRNA 548d	1.56669	NA	0.268926

### Sheet: DiFi, supermere
family	avg_log2FC_pI	avg_log10padj	combined_zscore
U1 small nuclear RNA	2.44196	2.64582	4.67643
small nucleolar RNA, C/D box 3B	5.68622	6.18796	1.00042
small nucleolar RNA, C/D box 3D	5.85481	6.18796	0.833186
tRNA-Ala-AGC	4.46309	3.34543	0.570706
Below = TP_directional. Definition see Methods and Extended Data Figure 2b
family	avg_log2FC_pI	avg_log10padj	combined_zscore
U2 small nuclear RNA	1.22172	0.782327	8.87978
Ro60-associated Y4 RNA	0.672009	0.332657	6.97437
ribonuclease P RNA component H1	0.678638	0.344911	6.88598
Ro60-associated Y1 RNA	0.571618	0.249268	6.86032
microRNA 423	0.911169	0.524537	6.00075
microRNA 7	1.52584	0.745693	5.85611
tRNA-Lys-TTT	0.659755	0.330487	5.82512
U11 small nuclear RNA	0.714676	0.397161	5.77052
microRNA 22	1.1005	0.668564	5.63659
microRNA 3929	0.6506	0.277078	4.96647
tRNA-Ala-AGC	1.78818	1.02008	4.96261
mt-tRNA-Cys	0.577352	0.247545	4.80516
U1 small nuclear RNA	2.40191	2.59273	4.78949
microRNA 192	1.18725	0.580457	4.49359
small nucleolar RNA, C/D box 95	0.66255	0.252028	4.37256
U5E small nuclear RNA	0.559238	0.232215	4.34537
small nucleolar RNA, C/D box 24	1.35569	0.668564	4.21844
microRNA 3159	0.929115	0.423615	4.21048
tRNA-Gln-CTG	1.69326	0.718362	4.03889
mt-tRNA-Ala	0.794917	0.33427	4.00683
microRNA 660	0.954576	0.401892	3.78678
small nucleolar RNA SNORA51	0.763027	0.344911	3.72884
microRNA 224	1.22706	0.614135	3.70072
vault RNA 1	0.581628	0.249268	3.68347
microRNA 203a	1.02215	0.454536	3.47275
microRNA 8086	0.630812	0.249268	3.45986
microRNA 335	1.16873	0.55021	3.4541
microRNA 8485	0.578895	0.215576	3.41026
small Cajal body-specific RNA 11	0.952029	0.418548	3.4001
tRNA-Leu-TAG	1.39335	0.724602	3.39248
tRNA-Cys-GCA	1.59413	0.330044	3.33874
microRNA 29a	1.35755	0.614135	3.30675
small nucleolar RNA, C/D box 33	0.505107	0.178956	3.27405
small nucleolar RNA, H/ACA box 73A	0.700204	0.25293	3.26839
tRNA-Leu-CAG	1.44149	0.787941	3.16935
microRNA 130b	1.20816	0.621886	3.10186
microRNA 24	1.23329	0.517623	3.05556
microRNA 200a	1.60082	0.996422	3.05462
microRNA 21	0.853917	0.354112	3.05321
microRNA 10a	1.08656	0.450317	3.02467
microRNA 1273h	0.531907	0.170925	2.94038
tRNA-Ala-CGC	1.30236	0.445988	2.88888
microRNA 146a	1.10351	0.363954	2.77272
mt-tRNA-Asp	0.568024	0.232215	2.74631
mt-tRNA-Ile	0.580388	0.232215	2.68941
microRNA 4430	0.715022	0.232215	2.67355
U5B small nuclear RNA	0.53015	0.213718	2.63181
microRNA 92a	1.72315	1.00575	2.59811
microRNA 148a	0.62732	0.213718	2.54745
small nucleolar RNA, C/D box 26	0.768456	0.291868	2.48406
microRNA 93	1.0844	0.524537	2.47546
tRNA-Arg-TCT	0.545706	0.213718	2.40595
microRNA let-7b	0.61049	0.170925	2.40514
tRNA-Val-TAC	1.03443	0.341236	2.40188
tRNA-His-GTG	0.800838	0.344639	2.38067
tRNA-Arg-CCG	0.761372	0.296632	2.37556
microRNA 19b	1.27253	0.321131	2.36903
small nucleolar RNA, H/ACA box 14B	1.0069	0.328608	2.33166
microRNA 320a	1.79059	0.679921	2.32376
microRNA 191	0.92307	0.320023	2.30671
tRNA-Glu-TTC	0.592573	0.232215	2.29386
small nucleolar RNA SNORA81	0.524331	0.170925	2.21162
tRNA-Arg-CCT	1.26493	0.608104	2.19661
tRNA-Met-CAT	0.874111	0.344911	2.19244
U7 small nuclear RNA	1.28565	0.55021	2.1411
microRNA 25	2.00933	0.743279	2.09941
small Cajal body-specific RNA 10	0.928169	0.249268	2.05284
small nucleolar RNA, C/D box 63	0.697796	0.170925	2.01712
microRNA 590	1.01748	0.254938	1.95002
tRNA-Leu-CAA	1.31022	0.366311	1.94163
tRNA-Ala-TGC	1.6506	0.903449	1.93985
microRNA 378a	1.51247	0.525935	1.87646
microRNA 532	1.03782	0.254938	1.82808
small nucleolar RNA, C/D box 53	0.904389	0.232215	1.82141
small nucleolar RNA, C/D box 89	1.23823	0.423615	1.77179
small nucleolar RNA, C/D box 96A	0.619418	0.144027	1.74672
microRNA 23a	1.03149	0.232215	1.7338
small nucleolar RNA, C/D box 123	1.13531	0.358788	1.73175
microRNA 484	1.23078	0.320532	1.72083
microRNA 361	0.700711	0.162549	1.6825
tRNA-Arg-TCG	0.587058	0.178956	1.66278
small Cajal body-specific RNA 5	1.5973	0.438301	1.62456
microRNA 625	0.92541	0.197982	1.58659
tRNA-Arg-ACG	0.611318	0.170925	1.48137
microRNA let-7g	2.45765	0.743279	1.44043
microRNA 1285	1.48414	0.354295	1.41561
microRNA 9	0.889557	NA	1.36833
U5A small nuclear RNA	1.11275	0.55021	1.32164
microRNA 183	1.60166	NA	1.30699
small nucleolar RNA, C/D box 20	0.733952	0.154655	1.30022
microRNA 549a	2.29845	NA	1.27686
small nucleolar RNA, C/D box 3G	2.01705	0.701408	1.27462
microRNA 629	1.66409	NA	1.27207
telomerase RNA component	3.75394	1.19201	1.25726
microRNA 505	1.15713	NA	1.23607
small nucleolar RNA, H/ACA box 101B	0.609347	NA	1.20398
microRNA 421	1.28972	NA	1.0703
small nucleolar RNA, H/ACA box 71A	0.91826	0.170925	1.05777
microRNA 345	2.47876	NA	1.01044
small nucleolar RNA, C/D box 3B	5.68622	6.18796	1.00042
microRNA 29b	3.21668	1.00575	0.854258
small nucleolar RNA, C/D box 3D	5.85481	6.18796	0.833186
microRNA 28	0.799597	NA	0.807899
microRNA 181d	0.691944	NA	0.803375
tRNA-Gln-TTG	0.635837	0.170925	0.770846
microRNA 193b	0.903048	NA	0.750229
microRNA 19a	0.819978	NA	0.747591
small nucleolar RNA, C/D box 58B	2.08171	0.483391	0.741327
microRNA 196a	2.94164	NA	0.731921
microRNA 574	2.40291	NA	0.709962
small nucleolar RNA, C/D box 69	2.09628	NA	0.644573
microRNA 181b	1.72194	NA	0.589204
microRNA 141	2.89294	NA	0.412972
microRNA 29c	3.15002	NA	0.404247

### Sheet: MDCK, cellular
family	avg_log2FC_pI	avg_log10padj	combined_zscore
U5 small nuclear RNA	3.43655	198.486	99.6
U6 small nuclear RNA	2.14359	69.315	58.9007
U1 small nuclear RNA	1.45563	52.1773	58.6959
Small nucleolar RNA U3	2.08106	76.5301	55.8017
U2 small nuclear RNA	2.76484	Inf	47.6671
tRNA-Arg-TCT	0.649372	6.21473	46.3842
tRNA-Val-TAC	1.18349	20.7967	45.1315
U4 small nuclear RNA	2.4698	153.19	42.7832
tRNA-Asp-GTC	0.843391	11.4425	41.0153
tRNA-Thr-TGT	0.58625	5.27445	38.9481
Small nucleolar RNA SNORD100	0.698274	8.34774	38.2445
tRNA-Glu-TTC	0.651787	8.94508	37.9734
tRNA-Ala-TGC	0.662579	8.5676	37.8351
tRNA-Arg-CCT	0.806848	12.1228	37.4863
Y RNA	0.89618	4.63977	36.6785
Small nucleolar RNA SNORA13	0.989854	15.5461	36.5668
Small nucleolar RNA SNORD63	0.814912	15.2812	34.9835
Small nucleolar RNA SNORD99	0.760877	11.3515	33.5405
tRNA-Met-CAT	0.588929	5.85765	32.4222
U8 small nucleolar RNA	1.21915	13.7375	32.4093
tRNA-Ala-AGC	0.553149	5.19833	31.2389
tRNA-Val-CAC	0.56882	3.80546	30.5961
tRNA-Gln-TTG	0.52355	4.12847	30.3209
U12 minor small nuclear RNA	4.07462	196.757	30.1288
5S ribosomal RNA	2.2578	5.59681	29.0286
tRNA-Ile-TAT	0.516927	4.20296	28.7007
tRNA-Leu-TAG	0.513776	2.19706	26.7407
Small nucleolar RNA SNORA3/SNORA45 family	0.74096	6.26826	25.2022
Small nucleolar RNA SNORA75	0.859634	7.62207	24.9881
Small nucleolar RNA SNORD94	0.613635	3.73952	24.9036
U7 small nuclear RNA	3.63697	247.798	24.8742
tRNA-Val-AAC	0.710792	5.4741	24.8384
Small nucleolar RNA SNORD96 family	0.942761	14.7438	24.8133
Small nucleolar RNA SNORA64/SNORA10 family	0.693839	4.47585	24.5207
Small nucleolar RNA SNORA74	0.953356	8.28898	24.4652
Small nucleolar RNA SNORA69	0.775976	6.03912	24.446
Small nucleolar RNA SNORD2	0.525021	5.47989	23.5086
Small nucleolar RNA SNORA20	1.08632	11.886	22.7655
Small nucleolar RNA SNORA18	2.43441	104.852	21.5431
U11 spliceosomal RNA	2.47582	105.077	20.9472
Small nucleolar RNA SNORA54	0.552161	4.64098	20.7202
Small nucleolar RNA SNORA21	1.9817	50.3896	19.9964
Small nucleolar RNA SNORD20	1.34614	18.5044	19.8099
Small nucleolar RNA Z40	0.512736	4.2298	19.1494
Small nucleolar RNA SNORD50	0.922837	13.0975	18.9915
Small nucleolar RNA SNORD34	0.692046	7.76896	18.5833
Small nucleolar RNA SNORA70	0.663818	5.99914	18.4461
tRNA-Ser-TGA	0.504957	2.62273	17.7196
Small nucleolar RNA SNORD90	0.766633	10.0045	17.5711
Small nucleolar RNA SNORD37	0.615798	5.75003	16.7995
Small nucleolar RNA SNORA36 family	2.15461	49.9902	16.2107
Small nucleolar RNA SNORD102	0.855887	8.51451	15.9164
Small nucleolar RNA Z39	0.574471	5.12209	15.6709
Small nucleolar RNA SNORD79	0.519566	4.95838	15.486
Small nucleolar RNA SNORD57	0.671529	4.39582	15.4666
Small nucleolar RNA U13	2.00777	31.7527	15.1037
Small nucleolar RNA SNORD58	1.42643	25.727	14.6311
Small nucleolar RNA SNORD71	0.79483	7.7491	14.5024
Small nucleolar RNA SNORD23	1.02855	9.81729	14.5012
Small nucleolar RNA SNORA28	0.912641	9.09121	13.8774
Small nucleolar RNA SNORA26	1.68381	41.2493	13.6713
Small nucleolar RNA SNORD66	1.20926	20.4026	13.6252
Small nucleolar RNA SNORD77	0.947619	11.2781	12.7513
Small nucleolar RNA SNORD15	0.546512	3.25381	12.6612
Small nucleolar RNA SNORD18	1.74283	33.0289	12.5752
Small Cajal body specific RNA 14	1.83175	34.098	12.1314
Small Cajal body specific RNA 4	0.578661	3.0544	12.0743
Small nucleolar RNA SNORD86	1	10.4805	12.0208
Small nucleolar RNA SNORA2/SNORA34 family	1.57157	18.4612	11.9959
Small nucleolar RNA SNORD49	1.29459	22.2191	11.692
tRNA-Ser-AGA	0.674342	4.75828	11.4903
Small nucleolar RNA SNORD101	0.970279	10.3346	11.2649
Small nucleolar RNA SNORA27	1.24246	10.3927	11.1007
Small Cajal body specific RNA 11	0.859424	6.28631	10.8384
Small nucleolar SNORD12/SNORD106	0.613798	3.89847	10.8231
Small nucleolar RNA SNORD65	1.04211	13.2657	10.821
Small nucleolar RNA SNORD104	0.657354	5.53216	10.4808
Small nucleolar RNA SNORA29	2.15448	60.3333	10.4715
Small nucleolar RNA SNORD127	0.749027	6.07549	9.5198
Small nucleolar RNA SNORD53/SNORD92	0.697885	5.11055	9.51846
Small nucleolar RNA SNORD51	1.51996	24.6673	9.36605
Small nucleolar RNA SNORD29	1.47645	17.8987	9.34554
tRNA-Thr-CGT	0.667569	4.15067	8.7463
Small nucleolar RNA SNORA76	0.639394	3.09427	8.71797
Small nucleolar RNA SNORA57	0.845314	5.45843	8.46015
Small nucleolar RNA SNORA48	0.731762	3.80699	8.39133
Small Cajal body-specific RNA 2	0.548323	2.09329	8.0449
Small nucleolar RNA SNORD30	0.705239	3.20683	7.49894
Small nucleolar RNA SNORA41	1.39418	13.832	7.38721
Small nucleolar RNA SNORD72	1.62631	17.0923	7.24854
tRNA-Gly-TCC	1.01451	26.0777	7.13112
Small nucleolar RNA SNORD73	0.828054	4.33339	6.91693
Small nucleolar RNA SNORA73 family	0.579191	2.9071	6.6856
Small nucleolar RNA SNORD36	1.27823	3.74686	6.44989
Small nucleolar RNA SNORD11B	0.56183	4.85374	6.38568
Small nucleolar RNA U85	1.19064	8.29399	6.07103
U4atac minor spliceosomal RNA	1.72558	13.8377	5.90631
Small nucleolar RNA SNORA71	1.07798	4.20998	5.84465
Small nucleolar RNA SNORD47	0.518992	1.4761	5.7708
Small nucleolar RNA SNORA5	1.07097	6.24966	5.53779
Small nucleolar RNA SNORA11	1.55555	4.27366	5.04859
Small nucleolar RNA SNORD116	0.695973	1.97193	4.83416
Small nucleolar RNA SNORA77	1.45024	3.55482	3.91775
Small nucleolar RNA SNORD121A	0.925844	1.39404	3.51759
Small nucleolar RNA SNORD22	2.21688	1.42307	0.942359

### Sheet: MDCK, sEV
family	avg_log2FC_pI	avg_log10padj	combined_zscore
U5 small nuclear RNA	1.55523	7.10227	7.95182
tRNA-Val-AAC	0.593776	1.91311	6.19263
tRNA-Val-TAC	0.944651	3.30905	3.85619
U6 small nuclear RNA	1.59434	2.2674	3.61228
5.8S ribosomal RNA	0.695851	3.06361	3.59284
tRNA-Asp-GTC	0.847208	2.08676	3.58945
tRNA-Arg-CCT	0.945855	2.78775	3.56018
Small nucleolar RNA SNORA3/SNORA45 family	0.966459	1.45554	3.51579
U2 small nuclear RNA	1.02546	3.95714	2.9292
tRNA-Leu-TAG	0.804365	2.20945	2.49975
tRNA-Arg-CCG	0.749774	1.79236	2.49582
tRNA-Gln-CTG	0.66558	2.23127	2.34803
U4 small nuclear RNA	1.55661	4.93111	2.25897
tRNA-Gly-GCC	0.917161	2.43404	2.2512
U11 spliceosomal RNA	1.32226	1.56208	2.01663
tRNA-Arg-TCT	1.26567	2.14569	1.98657
tRNA-Pro-CGG	0.873073	1.48547	1.82093
U12 minor small nuclear RNA	1.60334	3.19547	1.77861
tRNA-Gln-TTG	0.861858	1.85973	1.76584
tRNA-Ser-CGA	1.17042	1.96674	1.75597
tRNA-Val-CAC	0.983697	2.80488	1.70555
tRNA-Pro-TGG	0.803045	1.79412	1.69516
Small nucleolar RNA SNORD27	2.23209	1.32663	1.69168
5S ribosomal RNA	1.86367	4.12178	1.56426
Small nucleolar RNA SNORD74	1.37445	2.17216	1.54301
tRNA-Tyr-GTA	2.5113	1.60145	1.39325
Y RNA	3.19452	11.8237	1.36206
Small nucleolar RNA SNORD110	2.91748	1.68072	1.08576
tRNA-Met-CAT	1.66005	2.36206	1.08341
tRNA-Ala-TGC	1.47588	1.30408	1.04842
RNase P RNA	2.72757	1.64635	0.964002
tRNA-SeC-TCA	1.3254	1.39996	0.847906

### Sheet: MDCK, exomere
family	avg_log2FC_pI	avg_log10padj	combined_zscore
U6 small nuclear RNA	2.90184	1.77601	2.62148
U5 small nuclear RNA	3.7077	1.81289	1.89287
tRNA-Leu-TAG	4.31937	1.76712	1.79113
5S ribosomal RNA	3.52565	2.13964	1.62143
tRNA-Asp-GTC	4.33185	2.93898	1.57085
tRNA-Ala-AGC	3.04119	1.86185	1.47575
tRNA-Ala-TGC	5.23092	2.17459	1.31787
tRNA-Met-CAT	4.40847	1.78883	1.30198
tRNA-Arg-TCG	4.12273	1.78883	1.24468
tRNA-Ala-CGC	5.71162	3.69671	1.23335
tRNA-Thr-AGT	3.62895	1.96015	1.21827
tRNA-Arg-CCT	4.32215	1.80026	1.18112
tRNA-Thr-TGT	4.43011	1.40075	1.17301
tRNA-Ser-CGA	3.79046	2.00409	1.13865
tRNA-Val-TAC	3.40872	1.34062	1.09226
tRNA-Thr-CGT	3.85849	1.94779	1.03043
tRNA-Arg-ACG	4.04126	1.48734	1.02928
tRNA-Gln-CTG	4.57101	1.79761	0.917943
tRNA-His-GTG	2.99868	1.7495	0.904822
tRNA-Lys-CTT	3.5801	1.35741	0.894408
tRNA-Pro-AGG	2.27422	1.35741	0.762109
U4 small nuclear RNA	3.60062	2.56216	0.731795
cfa-let-7f	3.63296	2.56216	0.717748
Small nucleolar RNA SNORD45	3.93933	2.69099	0.706527
Y RNA	2.81982	1.50153	0.70377
Small nucleolar RNA SNORD98	3.41251	1.61453	0.698735
Small nucleolar RNA SNORD90	3.33061	1.68421	0.524732
Small nucleolar RNA Z39	3.16259	1.87863	0.516063
RNase P RNA	3.76629	8.13367	0.444635
tRNA-Gly-TCC	3.84048	2.10993	0.428689

### Sheet: MDCK, supermere
family	avg_log2FC_pI	avg_log10padj	combined_zscore
U2 small nuclear RNA	4.52012	1.80049	1.88446
RNase P RNA	4.23503	2.63552	0.846932
cfa-let-7f	4.30097	1.317	0.602802
5S ribosomal RNA	5.20225	1.55854	0.538601

### Sheet: EMT6 (mus)
family	avg_log2FC_pI	avg_log10padj	combined_zscore
U5 small nuclear RNA	0.947473	14.7299	42.153
U2 small nuclear RNA	0.845823	12.8	30.9288
U6 small nuclear RNA	0.661764	6.32825	29.7694
U1 small nuclear RNA	0.719206	8.30308	24.5304
U5G small nuclear RNA	0.81845	11.8144	21.9833
small nucleolar RNA, C/D box 118	0.725927	13.18	21.7193
small nucleolar RNA SNORD25	0.720704	6.82367	19.002
small nucleolar RNA, C/D box 3B	0.884295	17.9404	18.3269
U4 small nuclear RNA	0.867852	9.02935	17.8974
small nucleolar RNA, H/ACA box 65	0.664431	5.28721	17.8739
small nucleolar RNA SNORD30	0.610791	5.32413	17.5516
5S ribosomal RNA	0.559868	2.76373	16.3777
small nucleolar RNA, H/ACA box 41	0.722504	4.17109	15.7617
small nucleolar RNA, H/ACA box 2B	0.688238	4.14729	15.4631
U11 small nuclear RNA	1.07032	8.85245	14.6627
small nucleolar RNA U3	0.652445	4.96062	13.8425
microRNA 677	0.579943	4.03801	13.243
U7 small nuclear RNA	1.99696	44.256	12.6136
mt-tRNA-Thr	0.815211	2.14608	10.6678
U12 small nuclear RNA	1.22262	11.8622	9.53596
small nucleolar RNA, H/ACA box 5C	1.0677	2.4268	6.24272
small nucleolar RNA SNORA32	1.19246	1.70567	4.96336
microRNA 1839	1.15322	1.75189	4.75871
